# CRISPR interference functional genomics of coding and non-coding determinants of *Bacillus subtilis* biofilms

**DOI:** 10.64898/2026.06.23.734000

**Authors:** Hadrien H. Barras, Pierre Nicolas, Despoina Anastasopoulou, Romain Briandet, Marie-Françoise Noirot-Gros

**Affiliations:** Université Paris-Saclay, INRAE, AgroParisTech, Micalis Institute, 78350 Jouy-en-Josas, France; Université Paris-Saclay, INRAE, MaIAGE, 78350 Jouy-en-Josas, France

## Abstract

The architecture of *Bacillus subtilis* biofilms is influenced by the coordinated regulation of cellular specialization, matrix assembly, and metabolism. *B. subtilis* can form different types of biofilm in diverse physical and chemical environments. Understanding the molecular mechanisms that drive biofilm heterogeneity and adaptation to different environmental niches is crucial for developing more effective strategies to control their formation. In this study, we developed a tightly dual-regulated CRISPR interference (CRISPRi) system and employed multi-scale imaging to investigate the functions of individual genes in two distinct biofilm models: the floating pellicle and the intricate, three-dimensionally structured macrocolony, which develop at the liquid-air and solid-air interfaces, respectively. Our findings validated the CRISPRi approach as a powerful method for studying biofilm development over extended periods and revealed that numerous small non-coding RNAs are involved in regulating biofilm growth dynamics and architecture. The CRISPRi approach was also applied to a pool of 507 genes and transcription units, including protein-coding genes and non-coding RNAs, to screen for cell fitness in these two biofilm models. We discovered that, while both biofilm forms rely on fundamental processes such as cell wall synthesis and nucleotide metabolism, they exhibit different genetic dependencies with regard to matrix composition, motility, and signaling. Exopolysaccharide production, motility, and chemotaxis are crucial for pellicle formation. In contrast, macrocolony development is influenced by γ-polyglutamate synthesis and nutrient acquisition functions. Genes of unknown function were also identified to play a differentially important role in the two biofilm forms. Additionally, the CRISPRi screens revealed further non-coding RNAs regulating biofilm architecture and growth dynamics, adding to the existing layers of post-transcriptional control. Collectively, these results demonstrate that biofilm formation at different physical interfaces is governed by a combination of shared and unique genetic pathways tailored to the specific biofilm environment, thereby opening research avenues into the molecular mechanisms specific to the solid-air and liquid-air interfaces.
