## supplementary tables for "CRISPR interference functional genomics of coding and non-coding determinants of *Bacillus subtilis* biofilms": Table S1 ncRNA_guides_targets.xlsx

### Sheet: ncRNA_targ.seq_loc
name*	#	locus	guide.beg	guide.end	locus.strand	guide.strand	guide.seq	pam.seq	Matrix location
BMR10	1	BSU_misc_RNA_10	698428	698447	1	-1	TCCGGCAATTTACGGTTGCC	GGG	A1
S100	1	new_292874_293464	292988	293007	1	-1	TGTCCGTTACCTGATAGCGT	GGG	B1
S570	2	new_1633963_1634060	1633994	1634013	1	-1	TGATGTTCTCGCTTGCATTC	CGG	C1
BMR26	2	BSU_misc_RNA_26	1618248	1618267	1	-1	CCCTCCTGCCAGAGCATAGA	GGG	D1
BMR27	1	BSU_misc_RNA_27	1618876	1618895	1	-1	GCACCTCTTTGCAACCTCTC	TGG	E1
BMR27	2	BSU_misc_RNA_27	1618939	1618958	1	-1	CTTTGCTTTTTTACGCAAAG	AGG	F1
BMR28	1	BSU_misc_RNA_28	1620351	1620370	1	-1	ATAACCCTTCCAAGCCTCTC	TGG	G1
BMR52	1	BSU_misc_RNA_52	3188258	3188277	1	-1	ACTTAGTAAGATTCACCCCA	AGG	A2
BMR52	2	BSU_misc_RNA_52	3188205	3188224	1	-1	CCCGTTCGTGTTTGATTAAG	CGG	B2
S100	1	new_292874_293464	292988	293007	1	-1	TGTCCGTTACCTGATAGCGT	GGG	C2
S100	2	new_292874_293464	292989	293008	1	-1	TTGTCCGTTACCTGATAGCG	TGG	D2
S1007	1	new_2740238_2740411	2740312	2740331	1	-1	AGATAAAAGACGGGGATAGA	CGG	E2
S1007	2	new_2740238_2740411	2740358	2740377	1	-1	GCAAATGGAACAGGTTCAGA	AGG	F2
S1008	1	new_2740413_2740741	2740589	2740608	1	-1	TCAAAGTGATGTGTTGTTCT	CGG	G2
S1009	1	new_2740743_2740894	2740807	2740826	1	-1	ATGTCCCAACGATGATTAAT	AGG	A3
S1009	2	new_2740743_2740894	2740857	2740876	1	-1	CGTCTGATGGATATGAGGTA	AGG	B3
S1012	1	new_2745480_2745593_c	2745513	2745532	-1	1	TTTGATTAACATATCTTATA	CGG	C3
S1227	1	new_3276604_3276710	3276664	3276683	1	-1	TGGGAGTTGGAGAGTTATTT	GGG	D3
S1227	2	new_3276604_3276710	3276677	3276696	1	-1	GAAAGGTTTTTTTTGGGAGT	TGG	E3
S1320	1	new_3555807_3555901_c	3555842	3555861	-1	1	TTGTATTGTCCTATAGAAAG	CGG	F3
S1373	1	new_3680421_3680580_c	3680550	3680569	-1	1	GATATTGAACCAATGATATC	AGG	G3
S1373	2	new_3680421_3680580_c	3680456	3680475	-1	1	CATTGAAATTTATATCTACC	CGG	H3
S1448	1	new_3830002_3830131_c	3830072	3830091	-1	1	CTGCGTTCAGGCAGGACGCT	TGG	A4
S1448	2	new_3830002_3830131_c	3830060	3830079	-1	1	GGAGAAGGAAGGCTGCGTTC	AGG	B4
S1460	1	new_3880559_3880739_c	3880705	3880724	-1	1	ACAAATGCAAAATTATTTTG	CGG	C4
S1460	2	new_3880559_3880739_c	3880613	3880632	-1	1	CGAACAGAAATTTGTCTAAC	AGG	D4
S1534	1	new_4096991_4097415	4097329	4097348	1	-1	GACCGCCAGCTGCTACAGCG	CGG	E4
S1534	2	new_4096991_4097415	4097393	4097412	1	-1	CAGCATCCTCCTTATCAAGT	TGG	F4
S231	1	new_698472_698611	698526	698545	1	-1	ATGAGGAAGCAATACAAACC	GGG	G4
S231	2	new_698472_698611	698543	698562	1	-1	CGCTCTGCATTGCACTTATG	AGG	H4
S279	1	new_875695_876176	875715	875734	1	-1	TTTTCTTTCATCATTAAATA	AGG	A5
S279	2	new_875695_876176	875819	875838	1	-1	ATTTGTATAGGGTTATAATT	CGG	B5
S467	2	new_1374025_1374396	1374099	1374118	1	-1	CAAAACCGTGTATGCACAAA	TGG	C5
S295	2	new_931808_931878	931823	931842	1	-1	CGCAAAAAAAGCACTGCCAA	TGG	D5
S385	1	new_1151121_1151285	1151201	1151220	1	-1	TAGAGAAATTGAGGAACGGC	AGG	E5
S385	2	new_1151121_1151285	1151210	1151229	1	-1	CAACATACTTAGAGAAATTG	AGG	F5
S405	1	new_1217180_1217287	1217232	1217251	1	-1	TGAGGAAATCTGGAATCACT	GGG	G5
S405	2	new_1217180_1217287	1217233	1217252	1	-1	TTGAGGAAATCTGGAATCAC	TGG	H5
S412	1	new_1229759_1229848	1229775	1229794	1	-1	GATTTTTCACATCTCTAAAA	TGG	A6
S433	2	new_1265432_1265529	1265488	1265507	1	-1	TAGTAATCGCGATAGACATC	TGG	B6
S433	1	new_1265432_1265529	1265468	1265487	1	-1	TGGTTAGTTGCGAAAAAAAA	CGG	C6
S467	2	new_1374025_1374396	1374099	1374118	1	-1	CAAAACCGTGTATGCACAAA	TGG	D6
S467	1	new_1374025_1374396	1374064	1374083	1	-1	GATTGTCCGGATGTAGAAAC	CGG	E6
S517	2	new_1485897_1486004	1485910	1485929	1	-1	TCTGCCTATATAATAAAAAT	AGG	F6
S557	1	new_1586241_1586329	1586268	1586287	1	-1	TGAAGTCACATCAAATGATG	TGG	G6
S569	2	BSU15570	1630480	1630499	1	-1	AAACAAGCTGATCGCCGTAA	TGG	H6
S569	1	BSU15570	1630412	1630431	1	-1	TCTTCCGGAAATGTAATCGT	TGG	A7
S570	2	new_1633963_1634060	1633994	1634013	1	-1	TGATGTTCTCGCTTGCATTC	CGG	B7
S600	2	new_1747032_1747122	1747103	1747122	1	-1	TGTTTTCACTCCAAATTATT	CGG	D7
S653	1	new_1915001_1915132_c	1586268	1586287	1	-1	AAGAACAGCGCCCGGGCTAA	TGG	E7
S653	2	new_1915001_1915132_c	2740358	2740377	1	-1	AAATGAGAAGAACAGCGCCC	GGG	F7
S676	1	new_1943983_1944112_c	1944045	1944064	-1	1	ATGGCGGGCTGTTCCGGTGC	TGG	G7
S676	2	new_1943983_1944112_c	1944029	1944048	-1	1	GCATGGCATATCCATAATGG	CGG	H7
S974	1	new_2664534_2664730	2664639	2664658	1	-1	GACGATTCCAGTCTATGTAC	GGG	A8
S974	2	new_2664534_2664730	2664640	2664659	1	-1	AGACGATTCCAGTCTATGTA	CGG	B8
S975	1	new_2664732_2666054	2664811	2664830	1	-1	ACGTCATATGCGCTACCATC	CGG	C8
S975	2	new_2664732_2666054	2664898	2664917	1	-1	GCAGAATTGAAAAAGTTGGG	CGG	D8
S1448	1	new_3830002_3830131_c	3830072	3830091	-1	1	CTGCGTTCAGGCAGGACGCT	TGG	E8
S1448	2	new_3830002_3830131_c	3830060	3830079	-1	1	GGAGAAGGAAGGCTGCGTTC	AGG	F8
S702	1	new_2043933_2044037	2043973	2043992	1	-1	CGCTTAGTATAGCAGCTAGA	TGG	G8
BMR60	2	BSU_misc_RNA_60	3988901	3988920	-1	1	TCACAGTCCAATTTGCATTG	CGG	A9
BMR60	2	BSU_misc_RNA_60	3988878	3988897	-1	1	AGCTGCTATGTGTTTTCTCT	CGG	B9
S702	1	BSU_misc_RNA_60	3988901	3988920	-1	1	TCACAGTCCAATTTGCATTG	CGG	C9
S702	2	new_2043933_2044037	2043998	2044017	1	-1	TTGTGTTCTTCGTGTATGAA	AGG	D9
S11	1	new_18866_18974	18926	18945	1	-1	ATCATTTTTTATTAAAAATT	GGG	E9
S11	2	new_18866_18974	18927	18946	1	-1	AATCATTTTTTATTAAAAAT	TGG	F9
S341	1	new_1045199_1045317	1045257	1045276	1	-1	GCAGCTTTTTTCATCCAGTT	TGG	G9
S909	1	new_2491949_2492028_c	2491951	2491970	-1	1	CCTTTGTCTCCTTTTCTTAC	AGG	H9
*ncRNA targeted strains selected for further phenotypic analysis using the Reshape are highlighted in blue

### Sheet: ncRNA_targ.expr
	Chromosomic position	Transcription unit	expression ratio	max expression ratio	category
Name	Locustag	TUshortUp	ratio7hvs1h	ratiomax3_4_5_7vs1h	Inter=intergenic Intra= intra operonic indep= independant AS= antisens UTR=untranslated region
BMR10	BSU_misc_RNA_10	U496	2.8719	2.8719	5' UTR of S231/pur operon
BMR26	BSU_misc_RNA_26	U1287	2.6781	3.2092	inter/pyr operon
BMR27	BSU_misc_RNA_27	U1287	4.3193	4.7826	inter/pyr operon
BRM28	BSU_misc_RNA_28	U1288	2.0957	3.2658	inter/pyr operon
BMR52	BSU_misc_RNA_52	U2411	2.3676	2.3676	c-di-AMP riboswitch
BRM60	BSU_misc_RNA_60	U3062	2.0957	3.2658	putative riboswitch
S100	new_292874_293464	U195	2.7532	2.7532	intra
S1007	new_2740238_2740411	U2062	5.4344	5.4344	inter
S1008	new_2740413_2740741	U2064	4.4515	4.4515	5' UTR of S1009
S1009	new_2740743_2740894	U2062	4.2471	4.2471	indep
S1012	new_2745480_2745593_c	U2068	2.3416	2.4925	intra_yraNO
S11	new_18866_18974	U13	2.245	2.245	inter
S1227	new_3276604_3276710	U2487	4.1688	6.1983	indep
S1320	new_3555807_3555901_c	U2718	3.0444	3.0444	intra
S1373	new_3680421_3680580_c	U2799	2.3996	2.3996	intra
S1448	new_3830002_3830131_c	U2936	3.0916	3.7885	intra_narGHIJ
S1460	new_3880559_3880739_c	U29723	4.1568	4.1568	inter
S1534	new_4096991_4097415	U3137	4.4505	4.4505	indep
S231	new_698472_698611	U496	4.4152	4.4152	intra
S279	new_875695_876176	U615	2.6181	2.6181	inter
S295	new_931808_931878	U653	3.0137	3.0137	intra
S341	new_1045199_1045317	U771	2.1308	2.1308	inter
S385	new_1151121_1151285	U862	2.7131	3.1062	3' UTR of of S381
S405	new_1217180_1217287	U916	2.4512	2.4512	inter
S412	new_1229759_1229848	U928	2.4739	3.1472	inter
S433	new_1265432_1265529	U969	2.2469	2.2469	inter
S467	new_1374025_1374396	U1053	1.438	3.8458	inter
S517	new_1485897_1486004	U1165	2.1841	2.1841	inter
S557	new_1586241_1586329	U1266	2.7464	2.7464	5' murE
S569	new_1630221_1630381	U1289	2.3969	2.3969	inter_cysHPsat
S570	new_1633963_1634060	U1289	3.6114	3.6114	intra
S600	new_1747032_1747122	U1341	2.0941	2.0941	intra
S653	new_1915001_1915132_c	U1429	4.1507	4.1507	indep
S676	new_1943983_1944112_c	U1472	2.3941	2.3941	intra
S702	new_2043933_2044037	U1517	2.0309	2.0309	intra
S909	new_2491949_2492028_c	U1874	2.5599	2.5599	intra
S974	new_2664534_2664730	U2015	2.2124	2.2124	5' UTR of S975
S975	new_2664732_2666054	U2015, U2096	2.3676	2.3676	indep
