## supplementary tables for "CRISPR interference functional genomics of coding and non-coding determinants of *Bacillus subtilis* biofilms": Table S2 ncRNA_ biofilm parameters .xlsx

### Sheet: A-Biofilm Parameters
	Expression ratio	Pellicle time of coverage (TC) - h				Macrocolony area@36h (mm2)				Max area growth rate (24h) (mm2/h)				Morphological complexity score ©
Name	ratiomax3_4_5_7hvs1h	Ave	Pval	FC	Log2FC	Ave	Pval	FC	Log2FC	Ave	Pval	FC	Log2FC	Ave	std	Pval
NTC	na	18.8333	-	-	-	90.6533	-	-	-	6.67333	-			0.252741	0.0160518	-
BRM10	2.8719	24.8333	0.000219511	1.31858	0.39899	50.49	0.000649005	0.556957	-0.844362	0.0766667	8.79819e-05	0.0114885	-6.44366	0.147439	0.0138204	0.000999851
BMR26	3.2092	30.6667	4.54334e-05	1.62832	0.703383	54.1233	0.00349338	0.597036	-0.744109	1.09333	0.00132312	0.163836	-2.60967	0.0902439	0.0213361	0.000458096
BMR28	5.3549	19.8333	0.101192	1.0531	0.0746388	35.1867	7.95917e-05	0.388145	-1.36533	1.36	0.000398358	0.203796	-2.2948	0.33675	0.0110501	0.00171953
BMR52	2.3676	17.8333	0.2002	0.946903	-0.078712	109.153	0.0346936	1.20407	0.267924	4.68667	0.0156189	0.702298	-0.509845	0.0103965	0.00152777	1.29373e-05
BMR60	3.2658	21.5556	0.0384874	1.14454	0.194771	121.425	0.00309803	1.33944	0.421634	7.42	0.255202	1.11189	0.153012	0.0108715	0.00258665	1.34772e-05
S11	2.245	24.3333	0.00233748	1.29204	0.369646	137.18	3.01744e-05	1.51324	0.597638	7.12667	0.455182	1.06793	0.0948199	0.0357244	0.0137201	5.85239e-05
S100	2.7532	21.3333	0.0022686	1.13274	0.179821	120.788	0.000232548	1.33242	0.414049	9.56667	0.00246626	1.43357	0.519609	0.0100252	0.00520326	1.5408e-05
S231	4.4152	24.6667	0.00803567	1.30973	0.389274	34.8867	0.000853406	0.384836	-1.37768	1.7	0.000363053	0.254745	-1.97287	0.233828	0.0225475	0.302123
S279	2.6181	20.9167	0.0239784	1.11062	0.151365	125.117	0.00103175	1.38017	0.464842	7.86	0.0534988	1.17782	0.236122	0.0787185	0.00597871	6.12533e-05
S405	2.4512	19.6667	0.518519	1.04425	0.0624641	129.38	9.82582e-05	1.4272	0.513183	9.01333	0.0126033	1.35065	0.433653	0.0741918	0.00422831	4.88593e-05
S412	3.1472	18	0.189004	0.955752	-0.0652915	128.807	0.0804945	1.42087	0.506775	7.08667	0.72778	1.06194	0.0866996	0.0413023	0.00540467	2.7063e-05
S433	2.2469	20.5	0.0667665	1.0885	0.122336	136.897	0.117441	1.51011	0.594655	9.48667	0.163464	1.42158	0.507494	0.00895955	0.00672802	1.71268e-05
S517	2.1841	21.8333	0.0242286	1.15929	0.213244	115.963	0.000760001	1.2792	0.355237	8.24667	0.0659924	1.23576	0.305404	0.0702351	0.0259554	0.000490353
S569	2.3969	22.8333	0.0236405	1.21239	0.277853	60.6133	0.0625159	0.668628	-0.580725	3.68	0.00820897	0.551449	-0.858702	0.369755	0.0140676	0.000686441
S653	2.7464	23.1667	0.0100597	1.23009	0.298762	65.5633	0.0159561	0.723231	-0.467471	4.14667	0.00444174	0.621379	-0.686455	0.145264	0.00499029	0.000378123
S974	2.2124	20	0.430969	1.06195	0.0867116	87.3133	0.177281	0.963156	-0.0541581	5.7	0.0943761	0.854146	-0.227446	0.0768526	0.00613743	5.94858e-05
S975	2.3676	21.1667	0.164789	1.12389	0.168506	96.9867	0.283936	1.06986	0.0974264	6.22	0.677225	0.932068	-0.101493	0.0373293	0.00398591	2.28681e-05
S1007	5.4344	18.3333	0.53908	0.973451	-0.0388192	108.62	0.0398549	1.19819	0.260858	7.54667	0.395851	1.13087	0.177432	0.0231001	0.0059239	2.02944e-05
S1008	4.4515	17.1667	0.121393	0.911504	-0.133678	101.68	0.00545915	1.12164	0.165604	6.6	0.00312594	0.989011	-0.0159415	0.188942	0.0112254	0.00486038
S1009	4.2471	18.25	0.59115	0.969027	-0.0453919	118.59	0.0160146	1.30817	0.38755	7.22667	0.442569	1.08292	0.114923	0.0173252	0.00317937	1.5397e-05
S1012	2.4925	18.5	0.622269	0.867187	-0.205584	111.753	0.0113168	0.9252	-0.112163	7.13333	0.56512	0.745645	-0.42344	0.0065833	0.000857957	1.20095e-05
S1227	6.1983	18.6667	0.806359	0.99115	-0.012824	132.43	0.0064697	1.46084	0.546798	8.86	0.0372692	1.32767	0.408899	0.0128671	0.00461697	1.55042e-05
S1448	3.7885	20.1667	0.38506	1.0708	0.0986843	56.2233	0.00162582	0.620202	-0.689191	2.34	0.000495224	0.350649	-1.5119	0.219748	0.0128162	0.0497131
S1534	4.4505	20.5	0.298015	1.0885	0.122336	60.0667	0.016644	0.662597	-0.593795	3.19333	0.00515029	0.478521	-1.06334	0.106658	0.0136713	0.000276404
n= 3 replicates for each strain

### Sheet: B-PCA and HCA parameters
	Hierachical Clustering Analysis								Principal Component Analysis
	Targets	Distance between observations and clusters			Cluster Membership				Eigenvalues of the Correlation Matrix
		Cluster1	Cluster2	Cluster3	Ascending					Eigenvalue	Percentage of Variance	Cumulative
	BRM10	0.0805	1.84981	1.60269	1				1	2.80789	0.5616	0.5616
	BMR26	0.29164	1.82171	1.32773	1				2	1.21918	0.2438	0.8054
	BMR28	0.17749	1.23647	1.96727	1				3	0.56814	0.1136	0.919
	BMR52	1.86684	0.38718	0.27786	2				4	0.35146	0.0703	0.9893
	BMR60	1.86443	0.53942	0.1568	3				5	0.05332	0.0107	1
	S11	1.49686	1.17797	0.1534	3				Type: Correlation
	S100	1.87924	0.63955	0.05404	3
	S231	0.01569	1.63822	1.86713	1
	S279	1.84225	0.73342	0.02949	3				Extracted Eigenvectors
	S405	1.8893	0.58377	0.08545	3					Coefficients of PC1	Coefficients of PC2	Coefficients of PC3
	S412	1.93846	0.18387	0.34302	2				Mexp	-0.12254	0.78507	0.59678
	S433	1.91197	0.6281	0.01721	3				Pel_CT	-0.31816	-0.59425	0.65726
	S517	1.66178	1.03398	0.03842	3				MC Area	0.57489	-0.05562	0.09514
	S653	0.22671	1.74274	1.48392	1				MC max µ	0.55998	0.03318	0.01279
	S569	0.14887	1.96696	1.41045	1				C score	-0.48957	0.16232	-0.45016
	S974	1.36744	1.26552	0.26445	3
	S975	1.59586	1.12077	0.06047	3
	S1007	1.45204	0.10439	1.09437	2
	S1008	1.0903	0.36748	1.3897	2
	S1009	1.77353	0.02032	0.70945	2
	S1012	1.84456	0.13557	0.51501	2
	S1227	1.54117	0.07927	0.98914	2
	S1448	0.1128	1.39875	1.92588	1
	S1534	0.28414	1.07333	1.95016	1
	Cluster method: Group average
	Distance type: Pearson correlation
