## supplementary tables for "CRISPR interference functional genomics of coding and non-coding determinants of *Bacillus subtilis* biofilms": Table S9 mean depleted targets across models.xlsx

### Sheet: legend
Table S9: Most depleted or enriched Targets: Targets were selected on the basis of a statistically significant fold change (FC) greater than 2 in either depletion (green, depletion D) or enrichment (red, enrichement U) in at least one of the biofilm models. The models are: Macrocolony (MC), pellicle (PEL), and planktonic phase under the pellicle (PLK). For these three models, the induced conditio…

### Sheet: table S9
		Macrocolony - MC (I vs. NI)				Pellicle - PEL (I vs. NI)				Planktonic - PLK (I vs NI)					PEL (I) vs PLK (I)					PEL (NI) vs PLK (NI)
Subtiwiki locus target	name target	qval.aggr	log2FC. mean.aggr	FC↘ (D)	FC↗ (U)	qval.aggr	log2FC. mean.aggr	FC↘ (D)	FC↗ (U)	qval.aggr	log2FC. mean.aggr	FC↘ (D)	FC↗ (U)		qval.aggr	log2FC. mean.aggr	FC↘ (D)	FC↗ (U)		qval.aggr	log2FC. mean.aggr	FC↘ (D)	FC↗ (U)	function category	required for growth in rich media1
BSU_00190	dnaX	0.23	-2.15	-	-	0.0386	-2.17	4.50023	-	0.0441	-2.66	6.32033	-		0.891	-0.548	-	-		0.49	-1.18	-	-	DNA replication	yes
BSU_25210	dnaG	0.256	-3.62	12.295	-	0.00126	-5.11	34.5353	-	1.85e-08	-5.54	46.5271	-		0.241	-3.31	-	-		9.93e-10	-3.73	13.2691	-	DNA replication	yes
BSU_00310	holB	4.36e-15	-4.28	19.4271	-	3.43e-22	-5.95	61.8199	-	7.52e-16	-3.81	14.0257	-		0.00312	-2.36	5.1337	-		0.809	-0.227	-	-	DNA replication	yes
BSU_misc_RNA_10	BMR10	0.0952	-0.477	-	-	0.0595	0.207	-	-	0.963	0.722	-	-		1.27e-05	-2.08	4.22807	-		0.14	-1.65	-	-	purine riboswitch	no
BSU_06420	purE	0.955	-0.125	-	-	0.337	-0.837	-	-	0.887	0.801	-	-		0.00059	-2.95	7.72749	-		0.138	-1.31	-	-	purine biosynthesis	no*
BSU_06510	purN	0.571	1.02	-	-	0.771	0.504	-	-	0.365	-1.26	-	-		0.0693	-1.48	2.78949	-		4.39e-09	-3.78	13.737	-	purine biosynthesis	no
BSU_40420	purA	0.572	-1.04	-	-	0.00674	-2.13	4.37717	-	0.0518	-1.22	-	-		7.34e-05	-2.45	5.46416	-		8.99e-06	-1.62	3.07375	-	purine biosynthesis	no*
S232	5' UTR purM	0.948	0.361	-	-	0.984	-0.277	-	-	0.913	0.355	-	-		0.000979	-2.69	6.45313	-		0.000741	-2.06	4.16986	-	purine biosynthesis	no*
BSU_misc_RNA_26	BMR26	5.42e-07	-3.59	12.042	-	6.58e-09	-3.46	11.0043	-	0.00132	-2.19	4.56305	-		0.00222	-1.95	3.86375	-		0.132	-0.773	-	-	pyr attenuation	no
BSU_misc_RNA_27	BMR27	0.0062	-2.56	5.89708	-	1.76e-05	-2.88	7.3615	-	0.000126	-1.86	3.63008	-		0.00312	-2.44	5.42642	-		8.12e-05	-1.73	3.31728	-	pyr attenuation	no
BSU_misc_RNA_28	BMR28	0.152	-1.98	-	-	0.809	-0.347	-	-	0.931	0.143	-	-		4.36e-05	-2.95	7.72749	-		3.05e-07	-2.46	5.50217	-	pyr attenuation	no
BSU_15470	pyrR	4.89e-08	-4.05	16.5642	-	5.3e-09	-3.3	9.84916	-	2.14e-07	-2.3	4.92458	-		1.78e-06	-3.06	8.33973	-		1.8e-06	-2.07	4.19887	-	regulation of pyrimidine biosynthesis	no
BSU_15480	pyrP	0.00866	-2.91	7.51618	-	0.00126	-2.6	6.06287	-	0.000365	-2.14	4.40762	-		0.000837	-3.17	9.00047	-		4.77e-05	-2.71	6.54322	-	pyrimidine transport	no
BSU_15490	pyrB	0.0709	-1.49	-	-	0.951	0.183	-	-	0.635	0.597	-	-		0.00017	-1.92	3.78423	-		0.00338	-1.5	2.82843	-	pyrimidine biosynthesis	no*
BSU_misc_RNA_29	BMR29	0.0184	-1.4	2.63902	-	0.382	-1.01	-	-	0.16	-0.813	-	-		0.988	-0.321	-	-		0.746	-0.123	-	-	S-box riboswitch	no
BSU_13690	motA	0.605	-0.402	-	-	1.84e-06	-1.08	2.11404	-	0.768	-0.175	-	-		4.64e-81	-3.68	12.8171	-		8.41e-61	-2.78	6.86852	-	swimming/motility	no
BSU_16180	flgB	0.463	-0.155	-	-	3.91e-242	-4.04	16.4498	-	8.31e-126	-2.75	6.72717	-		6.31e-107	-2.78	6.86852	-		1.78e-35	-1.5	2.82843	-	swimming/motility	no
S584	5'UTR flgB	0.29	0.479	-	-	1.16e-18	-1.77	3.41054	-	2.67e-08	-1.18	2.26577	-		0.00559	-0.68	1.60214	-		0.825	-0.0942	-	-	swimming/motility	no
S1352	5'UTR hag	0.667	-0.39	-	-	0.474	0.636	-	-	0.00146	1.18	-	2.26577		7.01e-10	-1.86	3.63008	-		0.000298	-1.32	2.49666	-	swimming/motility	no
BSU_10380	hemAT	0.173	-0.7	-	-	0.458	0.308	-	-	6.03e-05	0.84	-	1.79005		3.33e-50	-3.11	8.63383	-		1.26e-33	-2.58	5.9794	-	chemotaxis (O2)	no
BSU_31240	mcpA	0.357	-1.01	-	-	0.458	-0.198	-	-	4.1e-05	-1.38	2.60268	-		0.949	0.223	-	-		0.00707	-0.955	1.93858	-	chemotaxis	no
BSU_03480	srfAA	6.70e-9	-0.809	1.752	-	1.66e-7	-0.597	1.51257	-	1.31e-31	-1.22	2.32947	-		0.595	-0.209	-	-		8.21e-13	-0.764	1.69819	-	surfactin synthesis	no
BSU_16299	swrD	0.119	-0.738	-	-	0.0934	-0.333	-	-	3.52e-09	-1.47	2.77022	-		1.73e-65	-4.36	20.5348	-		9.28e-113	-5.49	44.9422	-	swarming/motility	no
U517	swrC	0.268	-2.19	-	-	0.0441	-2.37	5.16941	-	0.0171	-2.95	7.72749	-		0.949	-0.468	-	-		0.248	-1.69	-	-	swarming/motility	no
BSU_04640	alr	1.33e-08	-3.27	9.64646	-	8.49e-22	-4.95	30.91	-	1.82e-10	-2.3	4.92458	-		0.000182	-2.7	6.49802	-		0.853	-0.0486	-	-	peptidoglycan biosynthesis	yes
BSU_09540	plsC	0.00866	-3.95	15.455	-	0.00164	-3.42	10.7034	-	7.97e-05	-4.04	16.4498	-		0.779	-1.23	-	-		0.0201	-1.99	3.97237	-	phospholipids biosynthesis	yes
U1266	5-UTR murE	0.967	-0.0798	-	-	0.0141	-1.24	2.36199	-	0.856	-0.395	-	-		0.894	-0.382	-	-		0.321	0.462	-	-	peptidoglycan biosynthesis	no
BSU_09690	nhaX	0.692	-1.23	-	-	0.0233	-1.13	2.18859	-	0.956	0.16	-	-		0.652	-0.781	-	-		0.621	0.511	-	-	phospholipids biosynthesis	no
BSU_22320	ponA	0.518	0.474	-	-	0.554	0.586	-	-	0.0794	1.19	-	-		0.0492	-1.11	2.15846	-		0.584	-0.511	-	-	PBP cell elongation and division	no
BSU_40150	epeA	0.245	-0.7	-	-	0.0457	1.27	-	2.41162	0.88	-0.249	-	-		1.34e-6	-2.43	5.38893	-		1.28e-21	-3.96	15.5625	-	cell membrane integrity	no
U589	S270-ItaS	0.0145	-3.03	8.1681	-	0.122	-2.22	4.65893	-	0.0217	-2.78	6.86852	-		0.0852	-1.47	-	-		1.12e-05	-2.18	4.53154	-	biosynthesis of lipoteichoic acid	no
BSU_34320	epsF	0.969	-0.0658	-	-	5.15e-14	-1.09	2.12874	-	2.26e-14	1.17	-	2.25012		1.46e-47	-2.02	4.05584	-		0.494	0.249	-	-	biofilm matrix	no
BSU_34370	epsA	0.982	-0.564	-	-	0.000174	-0.762	1.69584	-	0.334	0.351	-	-		3.23e-75	-3.15	8.87656	-		1.3e-36	-2.04	4.11246	-	biofilm matrix	no
S1313	5'UTR of epsA	0.97	0.151	-	-	3.47e-06	-0.923	1.89605	-	0	1.53	-	2.88786		5.8e-65	-3.11	8.63383	-		0.041	-0.657	-	-	biofilm matrix	no
BSU_24640	tapA	0.5	-0.283	-	-	0.137	0.349	-	-	0.0517	0.399	-	-		1.69e-07	-0.933	1.90924	-		2.76e-06	-0.883	1.84421	-	biofilm matrix	no
BSU_35880	capA	2.33e-07	-1.27	2.41162	-	0.00493	-0.827	1.77399	-	0.142	-0.558	-	-		0.0138	-0.593	1.50838	-		0.132	-0.325	-	-	biofilm capsular polyglutamate biosynthesis	no
BSU_35890	capC	0.000124	-1.03	2.04202	-	0.651	-0.268	-	-	0.00132	-0.811	1.75443	-		0.659	-0.257	-	-		4.77e-05	-0.801	1.74231	-	biofilm capsular polyglutamate biosynthesis	no
BSU_35900	capB	1.73e-10	-1.28	2.42839	-	5.59e-07	-0.921	1.89343	-	0.0277	-0.503	-	-		1.29e-06	-0.962	1.94801	-		0.0071	-0.544	-	-	biofilm capsular polyglutamate biosynthesis	no
BSU_36260	tkmA	0.741	0.377	-	-	2.42e-11	-1.41	2.65737	-	0.101	-0.513	-	-		0.144	-0.512	-	-		0.201	0.389	-	-	protein tyrosine phosphorylation/biofilm	no
BSU_13530	kinE	0.57	-0.24	-	-	4.45e-11	-1.15	2.21914	-	0.847	-0.144	-	-		7.13e-08	-0.987	1.98206	-		1	0.0241	-	-	kinase/sporulation/biofilm	no
BSU_31720	degQ	0.00489	-4.06	16.6795	-	0.00126	-2.48	5.57897	-	0.0161	-2.13	4.37717	-		0.949	-0.356	-	-		1	-0.0125	-	-	regulator/biofilm	no
S1216	5'UTR deqQ	0.00707	-2.96	7.78124	-	1.52e-08	-3.8	13.9288	-	0.0415	-1.81	-	-		0.878	-0.698	-	-		0.0578	1.29	-	-	regulation/biofilm	no
U2470	S1216	0.5	-2.04	-	-	0.0234	-4.09	17.0299	-	0.698	1.63	-	-		0.445	-2.62	-	-		0.085	3.1	-	-	regulation/biofilm	no
U840	yhzC/comK	5.14e-05	-5.72	52.7098	-	3.08e-07	-6.36	82.1393	-	0.145	-1.16	-	-		4.66e-05	-5.37	41.3553	-		0.871	-0.168	-	-	unknown sporulation	no
BSU_09280	glpF	0.97	0.194	-	-	0.000783	-1.31	2.47942	-	8.07e-06	-1.49	2.80889	-		4.08e-13	-2.14	4.40762	-		4.36e-20	-2.32	4.99332	-	glycerol uptake	no
U728	S321-gplF	0.0184	-1.32	2.49666	-	0.00569	-0.983	1.97657	-	1.41e-05	-1.22	2.32947	-		3.47e-16	-2.42	5.35171	-		4.45e-26	-2.66	6.32033	-	glpF RNA switch/ glycerol utilization	no
U1394	glnR-glnA	0.00977	-2.5	5.65685	-	9.47e-06	-2.99	7.94474	-	0.000204	-1.83	3.55537	-		1.1e-05	-3.08	8.45614	-		1.42e-05	-1.92	3.78423	-	regulation glutamine synthesis	no
S321	5'UTR gplF	0.269	-2.18	-	-	0.992	0.000816	-	-	0.0161	-1.64	3.11666	-		0.0013	-2.51	5.6962	-		1.08e-12	-4.16	17.8766	-	glycerol uptake	no
U727	yxhA/glpP	0.955	-0.184	-	-	0.414	-0.192	-	-	0.0794	-0.437	-	-		3.97e-16	-1.53	2.88786	-		3.19e-23	-1.78	3.43426	-	glycerol utilization	no
U2530	hom	0.00616	-1.79	3.45815	-	0.256	-0.458	-	-	0.829	-0.225	-	-		0.0244	-0.944	1.92385	-		0.132	-0.711	-	-	Biosynthesis/ acquisition of amino acids	no*
BSU_25420	yqeW	0.0102	-1.82	3.53081	-	0.992	-0.0984	-	-	0.878	-0.164	-	-		0.962	0.051	-	-		0.846	-0.113	-	-	phosphate uptake	no
BSU_25890	yqxI	0.00778	-1.4	2.63902	-	0.16	0.333	-	-	0.554	0.124	-	-		0.949	-0.0378	-	-		0.846	0.121	-	-	unknown	no
U1417	ycnM	0.559	0.718	-	-	0.042	-1.25	2.37841	-	0.856	-0.102	-	-		0.949	0.0164	-	-		0.115	1.17	-	-	unknown	no
U2062	yrpD	0.685	0.447	-	-	0.0409	-0.999	1.99861	-	0.501	-0.572	-	-		0.603	-0.571	-	-		0.851	-0.144	-	-	unknown	no
U913	yjaZ	0.896	-0.502	-	-	0.0191	-1.81	3.50642	-	0.116	-1.51	2.8481	-		0.779	-0.65	1.56917	-		0.671	-0.344	-	-	unknown	no
* auxotrophic in minimal media
1- Koo B, Kritikos G, Farelli J ... Construction and Analysis of Two Genome-Scale Deletion Libraries for Bacillus subtilis Cell Systems, 2017; 4, 291-305.e7
