## supplementary tables for "CRISPR interference functional genomics of coding and non-coding determinants of *Bacillus subtilis* biofilms": Table S10 genetic material.xlsx

### Sheet: A-strains
Name	Background	construct	resistance	origin genomic construct	source
NDM98	NDmed	amyE::Pveg_gfp	SpcR	141135	BGSC
NDM99	NDmed	amyE::Pveg_mkate	SpcR	Guiziou et al. 2016	10.1093/nar/gkw624
NDM100	NDmed	lacA:: CUTEdcas9	EmR	this work	this work
NDM101	NDmed	lacA:: CUTEdcas9gfp	EmR	this work	this work
NDM102	NDM100	lacA:: CUTEdcas9 amyE::Physpank_gfp	SpcR	this work	this work
NDM103	NDM100	lacA:: CUTEdcas9 amyE::Physpank_mcherry	SpcR	this work	this work
NDM104	NDM100	lacA:: CUTEdcas9 amyE::Pveg_gfp	SpcR	this work	this work
NDM105	NDM100	lacA:: CUTEdcas9 amyE::Pveg_mkate	SpcR	this work	this work
	Background	NDmed knockdowns	Resistance	source
	NDM100	lacA:: CUTEdcas9 amyE::guide module g_NTC	EmR KanR	this work
	NDM100	lacA:: CUTEdcas9 amyE::guide module g_epsC1	EmR CmR	this work
	NDM100	lacA:: CUTEdcas9 amyE::guide module g_epsC2	EmR CmR	this work
	NDM100	lacA:: CUTEdcas9 amyE::guide module g_epsA	EmR CmR	this work
	NDM100	lacA:: CUTEdcas9 amyE::guide module g_bslA-1	EmR CmR	this work
	NDM100	lacA:: CUTEdcas9 amyE::guide module g_bslA-2	EmR CmR	this work
	NDM100	lacA:: CUTEdcas9 amyE::guide module g_tasA-1	EmR CmR	this work
	NDM100	lacA:: CUTEdcas9 amyE::guide module g_tasA-2	EmR CmR	this work
	NDM100	lacA:: CUTEdcas9 amyE::guide module g_tapA	EmR CmR	this work
	NDM100	lacA:: CUTEdcas9 amyE::guide module g_ BMR10-1	EmR CmR	this work
	NDM100	lacA:: CUTEdcas9 amyE::guide module g_ BMR10-2	EmR CmR	this work
	NDM100	lacA:: CUTEdcas9 amyE::guide module g_ BMR26-1	EmR CmR	this work
	NDM100	lacA:: CUTEdcas9 amyE::guide module g_ BMR26-2	EmR CmR	this work
	NDM100	lacA:: CUTEdcas9 amyE::guide module g_ BMR27-1	EmR CmR	this work
	NDM100	lacA:: CUTEdcas9 amyE::guide module g_ BMR27-1	EmR CmR	this work
	NDM100	lacA:: CUTEdcas9 amyE::guide module g_ BMR28-1	EmR CmR	this work
	NDM100	lacA:: CUTEdcas9 amyE::guide module g_ BMR52-1	EmR CmR	this work
	NDM100	lacA:: CUTEdcas9 amyE::guide module g_ BMR52-2	EmR CmR	this work
	NDM100	lacA:: CUTEdcas9 amyE::guide module g_ S100-1	EmR CmR	this work
	NDM100	lacA:: CUTEdcas9 amyE::guide module g_ S100-2	EmR CmR	this work
	NDM100	lacA:: CUTEdcas9 amyE::guide module g_ S1007-1	EmR CmR	this work
	NDM100	lacA:: CUTEdcas9 amyE::guide module g_ S1007-2	EmR CmR	this work
	NDM100	lacA:: CUTEdcas9 amyE::guide module g_ S1008-1	EmR CmR	this work
	NDM100	lacA:: CUTEdcas9 amyE::guide module g_ S1009-1	EmR CmR	this work
	NDM100	lacA:: CUTEdcas9 amyE::guide module g_ S1009-2	EmR CmR	this work
	NDM100	lacA:: CUTEdcas9 amyE::guide module g_ S1012-1	EmR CmR	this work
	NDM100	lacA:: CUTEdcas9 amyE::guide module g_ S1227-2	EmR CmR	this work
	NDM100	lacA:: CUTEdcas9 amyE::guide module g_ S1227-1	EmR CmR	this work
	NDM100	lacA:: CUTEdcas9 amyE::guide module g_ S1320-2	EmR CmR	this work
	NDM100	lacA:: CUTEdcas9 amyE::guide module g_ S1373-1	EmR CmR	this work
	NDM100	lacA:: CUTEdcas9 amyE::guide module g_ S1373-2	EmR CmR	this work
	NDM100	lacA:: CUTEdcas9 amyE::guide module g_ S1448-1	EmR CmR	this work
	NDM100	lacA:: CUTEdcas9 amyE::guide module g_ S1448-2	EmR CmR	this work
	NDM100	lacA:: CUTEdcas9 amyE::guide module g_ S1460-1	EmR CmR	this work
	NDM100	lacA:: CUTEdcas9 amyE::guide module g_ S1460-2	EmR CmR	this work
	NDM100	lacA:: CUTEdcas9 amyE::guide module g_ S1534-1	EmR CmR	this work
	NDM100	lacA:: CUTEdcas9 amyE::guide module g_ S1534-2	EmR CmR	this work
	NDM100	lacA:: CUTEdcas9 amyE::guide module g_ S231-1	EmR CmR	this work
	NDM100	lacA:: CUTEdcas9 amyE::guide module g_ S231-2	EmR CmR	this work
	NDM100	lacA:: CUTEdcas9 amyE::guide module g_ S279-1	EmR CmR	this work
	NDM100	lacA:: CUTEdcas9 amyE::guide module g_ S279-2	EmR CmR	this work
	NDM100	lacA:: CUTEdcas9 amyE::guide module g_ S295-1	EmR CmR	this work
	NDM100	lacA:: CUTEdcas9 amyE::guide module g_ S295-2	EmR CmR	this work
	NDM100	lacA:: CUTEdcas9 amyE::guide module g_ S385-1	EmR CmR	this work
	NDM100	lacA:: CUTEdcas9 amyE::guide module g_ S385-2	EmR CmR	this work
	NDM100	lacA:: CUTEdcas9 amyE::guide module g_ S405-1	EmR CmR	this work
	NDM100	lacA:: CUTEdcas9 amyE::guide module g_ S405-2	EmR CmR	this work
	NDM100	lacA:: CUTEdcas9 amyE::guide module g_ S412-1	EmR CmR	this work
	NDM100	lacA:: CUTEdcas9 amyE::guide module g_ S433-2	EmR CmR	this work
	NDM100	lacA:: CUTEdcas9 amyE::guide module g_ S433-1	EmR CmR	this work
	NDM100	lacA:: CUTEdcas9 amyE::guide module g_ S467-2	EmR CmR	this work
	NDM100	lacA:: CUTEdcas9 amyE::guide module g_ S467-1	EmR CmR	this work
	NDM100	lacA:: CUTEdcas9 amyE::guide module g_ S517-2	EmR CmR	this work
	NDM100	lacA:: CUTEdcas9 amyE::guide module g_ S557-1	EmR CmR	this work
	NDM100	lacA:: CUTEdcas9 amyE::guide module g_ S569-2	EmR CmR	this work
	NDM100	lacA:: CUTEdcas9 amyE::guide module g_ S569-1	EmR CmR	this work
	NDM100	lacA:: CUTEdcas9 amyE::guide module g_ S570-2	EmR CmR	this work
	NDM100	lacA:: CUTEdcas9 amyE::guide module g_ S600-2	EmR CmR	this work
	NDM100	lacA:: CUTEdcas9 amyE::guide module g_ S653-1	EmR CmR	this work
	NDM100	lacA:: CUTEdcas9 amyE::guide module g_ S653-2	EmR CmR	this work
	NDM100	lacA:: CUTEdcas9 amyE::guide module g_ S676-1	EmR CmR	this work
	NDM100	lacA:: CUTEdcas9 amyE::guide module g_ S676-2	EmR CmR	this work
	NDM100	lacA:: CUTEdcas9 amyE::guide module g_ S974-1	EmR CmR	this work
	NDM100	lacA:: CUTEdcas9 amyE::guide module g_ S975-1	EmR CmR	this work
	NDM100	lacA:: CUTEdcas9 amyE::guide module g_ S975-2	EmR CmR	this work
	NDM100	lacA:: CUTEdcas9 amyE::guide module g_ S1448-1	EmR CmR	this work
	NDM100	lacA:: CUTEdcas9 amyE::guide module g_ S1448-2	EmR CmR	this work
	NDM100	lacA:: CUTEdcas9 amyE::guide module g_ S578-1	EmR CmR	this work
	NDM100	lacA:: CUTEdcas9 amyE::guide module g_ S1491-1	EmR CmR	this work
	NDM100	lacA:: CUTEdcas9 amyE::guide module g_ S1491-2	EmR CmR	this work
	NDM100	lacA:: CUTEdcas9 amyE::guide module g_ S702-1	EmR CmR	this work
	NDM100	lacA:: CUTEdcas9 amyE::guide module g_ S702-2	EmR CmR	this work
	NDM100	lacA:: CUTEdcas9 amyE::guide module g_ S11-1	EmR CmR	this work
	NDM100	lacA:: CUTEdcas9 amyE::guide module g_ S11-2	EmR CmR	this work
	NDM100	lacA:: CUTEdcas9 amyE::guide module g_ S341-1	EmR CmR	this work
	NDM100	lacA:: CUTEdcas9 amyE::guide module g_ S909-2	EmR CmR	this work
	Background	NDmed knockouts	resistance	origin genomic construct	source
	NDmed	DepsA	KnR	BKK34370	this work
	NDmed	DepsB	KnR	BKK34360	this work
	NDmed	DepsAO	KnR	GM3535	Dergham et al. 2023
	NDmed	DbslA	KnR	BKK31080	this work
	NDmed	DtapA	KnR	BKK24640	this work
	NDmed	DtasA	KnR	GM3614	Dergham et al. 2023
	NDmed	DtapA (tapA-sipW-tasA)	SpcR	GM3547	Dergham et al. 2024
	NDmed	DcwlA	KnR	BKK25900	this work
	NDmed	DyqxI	KnR	BKK25890	this work
	NDmed	DyrpD	KnR	BKK26820	this work
	NDmed	DcomK	KnR	BKK10420	this work
	NDmed	DyqeW	KnR	BKK25420	this work
	NDmed	DflgB	KnR	BKK16180	this work
	NDmed	DmotA	KnR	BKK13690	this work
	NDmed	DswrD	KnR	BKK16299	this work
	NDmed	DswrC	KnR	BKK06710	this work
	NDmed	DdeqQ	KnR	BKK31720	this work
	NDmed	DyhzC	KnR	BKK10410	this work
	NDmed	DcapA	KnR	BKK35880	this work
	NDmed	DcapB	KnR	BKK35900	this work
	NDmed	DcapC	KnR	BKK35890	this work
	NDM98	DyqxI amyE::Pveg_gfp	KnR SpcR	BKK25890	this work
	NDM98	DyrpD amyE::Pveg_gfp	KnR SpcR	BKK26820	this work
	NDM98	DcomK amyE::Pveg_gfp	KnR SpcR	BKK10420	this work
	NDM98	DyqeW amyE::Pveg_gfp	KnR SpcR	BKK25420	this work
	NDM98	DflgB amyE::Pveg_gfp	KnR SpcR	BKK16180	this work
	NDM98	DmotA amyE::Pveg_gfp	KnR SpcR	BKK13690	this work
	NDM98	DswrD amyE::Pveg_gfp	KnR SpcR	BKK16299	this work
	NDM98	DswrC amyE::Pveg_gfp	KnR SpcR	BKK06710	this work

### Sheet: B- oligos and sequences
Primers	sequences	template	restriction site	purpose
PO-5	aggtactacacctgtaaaaagttcttctccttttg	Pveg-CuO/TheoRSW synthetic		cloning Pveg-CuO/TheoRSW module into pCT5-bac2.0 between BamHI/PciI (> pCT5-Theo)
PO-8	tccggcttttttattatttaggcaactgaaacgattcg	Pveg-CuO/TheoRSW synthetic
PO-1	acttaaactagttcacactggctcaccttcgggt	pCT5_Theo	SpeI	transferring Pxyl-cymR _Pveg-CuO/TheoRSW-gfp into pBS2E between XbaI/PstI
PO-4	tccgctgcaggagagcgttcaccgacaaacaacagataaa	pCT5_Theo	PstI
PO-55	atcgatggatccagcgatttgcccgagctt	pBS101-replication origin	BamHI	exchanging ColE1 to pBS101 replication origin
PO-59	aggcggtaatctcgaggttacat	pBS101-replication origin	XhoI
PO-56	atcgatggatccatgagtaaacttggtctgacagttacca	pBS2E	BamHI
PO-57	atcgatctcgagtacaatccatgccaacccgttcca	pBS2E	XhoI
PO-60	tacaggatccgaatcgtttcagttgc	p43-cymR synthetic		PCR joining with fragment Pveg-CuO/TheoRSW-gfp from amplification by PO-08/PO-04 and insertion into pBS2E between EcoRI/PstI
PO-61	ttctggaattcgcggccgct	p43-cymR synthetic	EcoR1
PO-82	tggcagcaccctgctaaaggaggtaacaacaagatggataagaaatactcaataggcttagctatcggca	pAN-Ptet-dcas91		amplification of a dcas9 containing fragment with PO-04
PO-83	taggtaccggtgataccagcatcgtcttgatgcccttggcagcaccctgctaaaggaggt	dcas9 containing fragment	AgeI	amplification TheoRSW-dcas9 fragment with PO-04 for inserting into pBsCUTE-gfp between AgeI-PstI leading to pBsCUTE-dcas9
PO-94	acttaaactagtaagcttgggcccgaacaaaaactca	pgRNA-bacteria2	SpeI /HinDIII	PCR amplification term trrnB (BBa_K1893035)
PO-96	tccgctgcagcgagtaaggatccagttcaccgaca		Pst1
addgene #622441; #442512
Backbone oligo for SS-bridging	ggctcgtgttgtacaataaatgtNNNNNNNNNNNNNNNNNNNNGTTTTAGAGCTAGAAATAGCAAGTTAA
Name	target sequence	target locus
NTC	AGTTGTTGACTTTATCTACA	-
bsIA1	CGCTTTTCACCTCCTCTGAA	S1185 5'-UTR bslA
bsIA2	TCAGCCGCGAAAGAAGCTGT	bslA
epsA	CATAGCCTTCAGCCTTCCCG	epsA
epsC_1	CCAGCGACGACCAGCATCTA	EAR 5'-UTR epsC
epsC_2	TAATCATTGACAGTCTTCTC	epsC
spo0A1	CTTCTATATATTCACTTAAC	spo0A
tapA	GGAAAATTGTAAGCATATTG	tapA
tasA1	TTATATCGAAACCTGTTGCC	5'-UTR tasA
tasA2	CAATTTCTTTTTCATACCCA	tasA
